# Integrative host transcriptomic and mucosal microbiome profiling reveals region-specific host-microbiome associations across the human intestine

**DOI:** 10.64898/2026.05.13.725025

**Authors:** Erica P. Ryu, Cheryl A. Keller, Robert G. Nichols, Hanh N. Tran, Patricia R. Brocious, Leonard R. Harris, Walter A. Koltun, Gregory S. Yochum, Emily R. Davenport

**Affiliations:** Department of Biology, Pennsylvania State University, University Park, PA; Department of Biochemistry and Molecular Biology, University Park, PA; Genomics Research Incubator, University Park, PA; Huck Institutes of the Life Sciences, University Park, PA; Department of Surgery, Division of Colon & Rectal Surgery, Pennsylvania State University College of Medicine, Hershey, PA; Department of Molecular and Precision Medicine, Pennsylvania State University College of Medicine, Hershey, PA

## Abstract

Host genetics shapes gut microbiome composition, yet the physiological mechanisms underlying this relationship remain poorly understood. Characterizing associations between host gene expression and the mucosal microbiome offers a promising route to identifying the host pathways and microbial taxa most likely to interact physiologically. However, existing investigations have been conducted primarily in acute disease contexts and within the colon, leaving host-microbiome associations outside of acute inflammatory contexts and those in undersampled regions such as the terminal ileum poorly characterized. To address these gaps, we profiled paired host gene expression from full-thickness resections and mucosal microbiome data, both from macroscopically non-inflamed tissue from Crohn’s disease patients undergoing surgery across three intestinal sites: terminal ileum (n = 32), cecum (n = 35), and right colon (n = 30). Using a multi-level analytical framework including Procrustes analysis, sparse canonical correlation analysis, and elastic net regression, we identified significant associations between the mucosal transcriptome and microbiome. Intestine-wide, genes enriched in immune and intestinal barrier integrity pathways were associated with heritable taxa including *Fusicatenibacter*, consistent with patterns observed in microbiome genome-wide association studies. Region-specific analysis identified the terminal ileum as a distinct site of host-microbiome interaction, with associations involving metabolic and barrier-related pathways not observed in the large intestine. Notable terminal ileum-specific associations included *PCDH20* with *Faecalitalea* and *ACAT1* with *Lactococcus*, implicating epithelial barrier maintenance and host-microbiome metabolic interactions, respectively. These findings advance our understanding of the physiological basis of host-microbiome interactions across the intestine.

**Importance:** The human gut is home to trillions of microorganisms that interact with the intestinal lining, yet we have a limited understanding of the specific biological processes involved in these interactions. Most studies characterizing the relationships between host gene expression and the gut microbiome have focused on the colon and on active disease contexts, leaving it unclear whether the associations observed reflect fundamental host-microbiome biology or disease-specific responses. By examining mucosal tissue, where host cells and microbes are in direct contact, across three sites in non-acutely inflamed tissue, we show that expression of immune defense and barrier maintenance genes is broadly associated with the microbiome across the intestine. We also identify distinct classes of associations in the terminal ileum, including host genes involved in metabolic processes. These findings provide a foundation for understanding how host biology and the gut microbiome are linked outside of acute disease.
