## Supplemental Table 1 for "Integrative host transcriptomic and mucosal microbiome profiling reveals region-specific host-microbiome associations across the human intestine"

feature	value	coef	stderr	N	N.not.0	pval	qval
Granulicatella	Right Colon	-2.191164947	0.434535599	132	90	1.12E-05	0.006034377
Lactobacillales_unclassified	Cecum	-2.367464016	0.603127478	132	86	0.000188794	0.039182117
Lactobacillales_unclassified	Right Colon	-2.364242535	0.592385414	132	86	0.000213065	0.041060729
TM7a	Cecum	-1.814622946	0.482135689	132	34	0.000287709	0.051749342
F0332	Cecum	-1.077957925	0.288912232	132	26	0.000336841	0.056799859
Abiotrophia	Cecum	-1.718289263	0.459851339	132	43	0.000416647	0.066124355
Comamonas	Cecum	-1.487097815	0.417025774	132	22	0.000576794	0.072255838
Acinetobacter	Cecum	2.242525011	0.638666209	132	62	0.000722186	0.084715506
Parascardovia	Cecum	-0.845105176	0.24313591	132	11	0.000965211	0.089797916
Bifidobacteriaceae_unclassified	Cecum	-1.333087793	0.385366262	132	41	0.000872122	0.089797916
Parvimonas	Right Colon	-1.55664101	0.448357726	132	51	0.001042609	0.090740576
Bacteroides	Cecum	2.026819012	0.606461447	132	61	0.001332061	0.104112321
Rothia	Right Colon	-1.734092186	0.501227382	132	100	0.001289878	0.104112321
Monoglobus	Cecum	1.432143612	0.430470313	132	34	0.001350605	0.104112321
Streptococcus	Right Colon	-1.224046767	0.372412013	132	130	0.001911659	0.128867029
DTU089	Cecum	-0.57440167	0.189252991	132	12	0.003258988	0.191146733
Peptostreptococcus	Cecum	-1.025418656	0.334822394	132	23	0.003213458	0.191146733
Lachnospiraceae_NK4A136_group	Cecum	-0.5410548	0.182900871	132	15	0.004576963	0.246972907
Blautia	Cecum	1.174712394	0.396533132	132	79	0.004971909	0.255129872
Actinomyces	Right Colon	-1.382970735	0.494420149	132	121	0.007419904	0.294395617
X.Eubacterium._brachy_group	Cecum	-0.930249952	0.338899794	132	26	0.007399834	0.294395617
Slackia	Cecum	-0.604325981	0.222445022	132	14	0.008142453	0.313833392
Escherichia.Shigella	Cecum	1.757763787	0.644732318	132	88	0.008095106	0.313833392
Granulicatella	Cecum	-1.306623647	0.48040876	132	90	0.00887599	0.328046854
Parvimonas	Cecum	-1.236821893	0.460247224	132	51	0.008824958	0.328046854
Saccharimonadaceae	Cecum	-1.493245669	0.56441015	132	69	0.009561104	0.335011162
Anaerostipes	Cecum	1.224180086	0.47199533	132	58	0.011474069	0.340187239
Collinsella	Cecum	1.278317323	0.493506882	132	48	0.012265541	0.355832581
Bradyrhizobium	Cecum	1.303962335	0.520458786	132	71	0.014327947	0.37794631
Acinetobacter	Right Colon	1.717069263	0.674880092	132	62	0.013680184	0.37794631
Veillonella	Right Colon	-1.387368776	0.539959618	132	67	0.013579897	0.37794631
Megasphaera	Right Colon	-1.019162337	0.407109404	132	35	0.015442193	0.391993313
Atopobium	Right Colon	-1.470472741	0.59792116	132	61	0.017709925	0.411709064
Acetobacter	Cecum	1.186500062	0.490339834	132	111	0.018154001	0.411709064
Gemella	Right Colon	-1.365070472	0.55006919	132	103	0.017062189	0.411709064
Clostridia_UCG.014	Cecum	-0.822766178	0.339542318	132	19	0.017596472	0.411709064
Peptostreptococcus	Right Colon	-0.772031434	0.316914794	132	23	0.01910103	0.41560144
uncultured_Ruminococcaceae	Right Colon	0.484529614	0.201605682	132	26	0.021116891	0.452169617
Akkermansia	Right Colon	0.772375216	0.32783682	132	27	0.02196222	0.462922424
Enterococcus	Right Colon	1.426777305	0.612121905	132	78	0.025636435	0.499319274
Allorhizobium.Neorhizobium.Pararhizobium.Rhizobium	Right Colon	0.477947042	0.209122969	132	10	0.026551207	0.511679694
Saccharimonadaceae	Right Colon	-1.310359479	0.582672694	132	69	0.027604891	0.517851194
Family_XIII_AD3011_group	Cecum	-0.339986643	0.149115019	132	20	0.027575926	0.517851194
Abiotrophia	Right Colon	-0.976745756	0.436730681	132	43	0.031117331	0.531357968
Solobacterium	Right Colon	-1.128737552	0.518169841	132	59	0.033476898	0.544100431
X.Eubacterium._brachy_group	Right Colon	-0.752475631	0.346574875	132	26	0.034088511	0.545690162
Desulfovibrio	Right Colon	0.631860249	0.29264279	132	16	0.034557184	0.545690162
X.Eubacterium._hallii_group	Cecum	0.980702629	0.454055771	132	32	0.034030134	0.545690162
Dialister	Cecum	1.018800624	0.470740358	132	51	0.034585996	0.545690162
Lachnospiraceae_unclassified	Cecum	1.088699787	0.510929245	132	59	0.036191586	0.559758222
Prevotella	Cecum	0.897667594	0.426989891	132	21	0.03838364	0.578542236
X.Eubacterium._nodatum_group	Cecum	-0.832065954	0.401733736	132	33	0.041462597	0.595032374
Bacteroides	Right Colon	1.184220867	0.578199454	132	61	0.045970507	0.611631823
Parabacteroides	Cecum	0.842354812	0.410806671	132	32	0.045750482	0.611631823
Lachnoclostridium	Cecum	1.164890521	0.584568628	132	66	0.049833071	0.629544177
