## Supplemental Table 4 for "Integrative host transcriptomic and mucosal microbiome profiling reveals region-specific host-microbiome associations across the human intestine"

ID	Description	GeneRatio	BgRatio	RichFactor	FoldEnrichment	zScore	pvalue	p.adjust	qvalue	geneID	Count	component
map03010	Ribosome	43/242	78/5364	0.551282051	12.21932613	21.69413252	1.50E-38	6.41E-36	5.57E-36	6146/6135/6202/6125/6232/6233/6160/6168/6161/6138/9045/6152/6165/6133/6189/6167/6228/6208/6222/4736/6206/6224/6129/6156/6194/6136/6130/6207/6188/6128/6175/6144/6124/6218/6210/6147/9349/6223/23521/6193/6227/6122/6191	43	comp01
map05171	Coronavirus disease - COVID-19	45/242	150/5364	0.3	6.649586777	15.25346796	3.76E-26	8.05E-24	6.99E-24	6146/6135/6202/6125/6232/6233/6160/6168/6161/6138/4615/9045/6152/6165/6133/6189/6167/6228/6208/6222/4736/6206/6224/6129/6156/6194/6136/6130/6207/6188/6128/6175/6144/6124/6218/6210/5595/6147/9349/6223/23521/6193/6227/6122/6191	45	comp01
map05131	Shigellosis	22/242	141/5364	0.156028369	3.458413926	6.429783432	2.40E-07	3.42E-05	2.97E-05	64121/7188/6233/4615/5580/10318/3710/2309/25851/80201/5331/823/2017/5829/382/5595/9564/81631/10801/81/2931/6714	22	comp01
map04530	Tight junction	16/242	118/5364	0.13559322	3.00546295	4.787770207	6.72E-05	0.005755044	0.004996386	57530/50848/9693/79861/2017/1019/91862/3993/92359/23370/4218/81/7408/79784/6714/58494	16	comp01
map04144	Endocytosis	16/242	147/5364	0.108843537	2.41254849	3.774360763	0.000869344	0.041342126	0.035892205	8853/5868/60682/57154/10938/79720/382/27183/5119/5338/84440/147179/4218/160/6714/57403	16	comp01
PID_PDGFRB_PATHWAY	NA	11/242	96/5364	0.114583333	2.539772727	3.308728641	0.003701952	0.094790986	0.082295175	6464/5868/5580/5795/2017/5595/9564/2885/396/81/6714	11	comp01
map03010	Ribosome	55/240	78/5364	0.705128205	15.75961538	28.41605085	1.52E-58	6.09E-56	5.77E-56	6146/6202/6125/79590/63931/6201/6160/64965/6168/6161/6138/3921/9045/6159/6152/11222/6165/6133/65008/6164/6189/6167/6208/6222/4736/64983/29088/6129/28998/6194/11224/6130/6229/6207/65003/6188/6128/6175/6144/6235/51187/6124/6218/6210/6154/6147/9349/51081/6182/6223/23521/6193/6227/6122/6191	55	comp02
map05171	Coronavirus disease - COVID-19	44/240	150/5364	0.293333333	6.556	14.9357595	2.83E-25	5.66E-23	5.36E-23	6146/6202/6125/6201/6160/6168/6161/6138/3921/9045/6159/6152/6165/6133/6164/6189/6167/6208/6222/4736/6129/6194/11224/6130/6229/6207/6188/6128/6175/6144/6235/51187/6124/6218/6210/6154/6147/9349/6223/23521/6193/6227/6122/6191	44	comp02
map04714	Thermogenesis	19/240	136/5364	0.139705882	3.122426471	5.425493868	7.88E-06	0.000743594	0.000704457	440567/7388/515/4711/1350/29078/4698/64764/7381/1345/4715/6194/4712/517/4707/115/113/84699/27330	19	comp02
map00190	Oxidative phosphorylation	13/240	69/5364	0.188405797	4.210869565	5.809238214	8.58E-06	0.000743594	0.000704457	440567/7388/515/4711/27068/1350/4698/7381/1345/4715/4712/517/4707	13	comp02
map05016	Huntington disease	20/240	150/5364	0.133333333	2.98	5.322678873	9.29E-06	0.000743594	0.000704457	440567/7388/515/4711/1350/4698/64764/7381/1345/5440/4715/4712/64837/517/4707/5330/1387/84699/2033/2892	20	comp02
map05415	Diabetic cardiomyopathy	17/240	122/5364	0.139344262	3.114344262	5.112249809	2.49E-05	0.00165818	0.001570907	440567/7388/515/4711/1350/1278/5166/4698/7381/1345/4715/4712/517/4707/5330/1277/7040	17	comp02
map05014	Amyotrophic lateral sclerosis	18/240	179/5364	0.100558659	2.247486034	3.673607779	0.000975584	0.049538131	0.046930861	440567/7388/515/6432/57679/4711/1350/4698/5533/7381/1345/4715/4712/64837/517/4707/11273/84557	18	comp02
map05020	Prion disease	16/240	150/5364	0.106666667	2.384	3.720498768	0.000990763	0.049538131	0.046930861	440567/7388/515/4711/1350/4698/64764/5533/7381/1345/4715/4712/64837/517/4707/84699	16	comp02
map05208	Chemical carcinogenesis - reactive oxygen species	14/240	127/5364	0.11023622	2.463779528	3.61277738	0.001483721	0.065943162	0.062472469	440567/7388/515/4711/1350/7422/2309/4698/7381/1345/4715/4712/517/4707	14	comp02
map04932	Non-alcoholic fatty liver disease	11/240	90/5364	0.122222222	2.731666667	3.585258284	0.002075	0.083000012	0.07863159	440567/7388/4711/1350/4698/7381/1345/4715/4712/4707/7040	11	comp02
map04662	B cell receptor signaling pathway	17/223	65/5364	0.261538462	6.290996895	8.937781911	5.71E-10	2.43E-07	2.24E-07	1380/25780/3635/55024/84433/971/930/5595/5336/974/7409/933/10859/11006/4773/5880/695	17	comp03
PID_TCR_PATHWAY	NA	14/223	51/5364	0.274509804	6.603007122	8.372764628	1.01E-08	2.15E-06	1.98E-06	5788/83593/941/942/2533/3702/2534/84433/5588/920/10125/27040/7409/11184	14	comp03
map04062	Chemokine signaling pathway	22/223	146/5364	0.150684932	3.624546962	6.695935581	1.05E-07	1.50E-05	1.38E-05	1233/3627/10563/3702/1794/9844/653361/5294/6363/643/5829/5330/5595/5336/146850/414062/9560/1236/7409/3718/157/5880	22	comp03
PID_FCER1_PATHWAY	NA	11/223	42/5364	0.261904762	6.299807816	7.180916213	6.87E-07	5.30E-05	4.88E-05	2207/7456/3059/3702/2534/5829/27040/5595/7409/4773/695	11	comp03
map05340	Primary immunodeficiency	10/223	34/5364	0.294117647	7.074650488	7.399965201	6.88E-07	5.30E-05	4.88E-05	5993/5788/29851/920/930/3718/100/958/115650/695	10	comp03
map04640	Hematopoietic cell lineage	14/223	70/5364	0.2	4.810762332	6.683461387	7.46E-07	5.30E-05	4.88E-05	911/1380/3676/3568/952/3815/931/921/920/930/2811/933/951/1438	14	comp03
PID_BCR_5PATHWAY	NA	11/223	44/5364	0.25	6.013452915	6.954084934	1.14E-06	6.96E-05	6.42E-05	5788/84433/971/930/5595/5336/974/933/11184/5452/695	11	comp03
map04660	T cell receptor signaling pathway	14/223	78/5364	0.179487179	4.317350811	6.14621362	2.94E-06	0.000156474	0.000144217	5788/1493/29851/3702/2534/84433/5588/920/10125/27040/5595/7409/4773/5063	14	comp03
PID_CD8_TCR_PATHWAY	NA	10/223	42/5364	0.238095238	5.727098014	6.404929377	5.75E-06	0.000272381	0.000251045	5788/83593/941/942/2534/84433/5588/10125/27040/7409	10	comp03
map04650	Natural killer cell mediated cytotoxicity	13/223	77/5364	0.168831169	4.061033137	5.634316854	1.35E-05	0.000533266	0.000491495	962/51744/2207/2214/2534/27040/5595/5336/3384/7409/4773/5880/4068	13	comp03
map04664	Fc epsilon RI signaling pathway	10/223	46/5364	0.217391304	5.229089491	5.999073083	1.38E-05	0.000533266	0.000491495	2207/3635/2534/241/27040/5595/5336/7409/5880/695	10	comp03
map04064	NF-kappa B signaling pathway	12/223	79/5364	0.151898734	3.653743543	4.948602024	8.59E-05	0.003049144	0.002810306	84433/6363/7185/5588/472/10673/27040/5336/9560/958/115650/695	12	comp03
map04060	Cytokine-cytokine receptor interaction	20/223	202/5364	0.099009901	2.381565511	4.168412559	0.000238608	0.007260499	0.006691787	3604/3568/1233/3627/10563/6363/944/3587/643/920/10673/3603/50615/414062/9560/1236/958/1439/115650/1438	20	comp03
map04611	Platelet activation	12/223	92/5364	0.130434783	3.137453695	4.306609122	0.000377229	0.010043717	0.009256997	2207/2149/2534/5294/83706/10125/5330/5595/5336/2811/146850/695	12	comp03
map04666	Fc gamma R-mediated phagocytosis	10/223	70/5364	0.142857143	3.436258808	4.272804299	0.000558123	0.013752058	0.012674865	2214/5788/3635/653361/27040/5595/5336/7409/1785/5880	10	comp03
map04514	Cell adhesion molecules	13/223	112/5364	0.116071429	2.791960282	3.991237397	0.00068511	0.014593432	0.013450334	5788/3676/1493/29851/941/942/3696/80380/920/3384/10666/933/958	13	comp03
PID_CXCR4_PATHWAY	NA	10/223	75/5364	0.133333333	3.207174888	4.008788303	0.00097239	0.019725625	0.018180524	5788/3676/2534/5294/920/5829/5330/27183/146850/7409	10	comp03
map05152	Tuberculosis	12/223	103/5364	0.116504854	2.802385824	3.846491283	0.001061673	0.020481072	0.018876797	5993/2207/2214/54106/1509/3587/64581/7421/3916/5595/11151/3687	12	comp03
map05135	Yersinia infection	11/223	93/5364	0.11827957	2.845074497	3.738018103	0.001507338	0.026755255	0.024659526	7456/3676/2533/9844/920/5829/27040/5595/7409/4773/5880	11	comp03
map04670	Leukocyte transendothelial migration	10/223	88/5364	0.113636364	2.733387689	3.414421861	0.00330504	0.054151808	0.049910117	83593/3676/3702/653361/5829/5336/7409/5880/1536/4478	10	comp03
map05170	Human immunodeficiency virus 1 infection	12/223	120/5364	0.1	2.405381166	3.242544453	0.003928998	0.059776894	0.055094592	472/920/5829/5595/5336/684/25939/4773/5880/200316/60489/5063	12	comp03
map03010	Ribosome	50/217	78/5364	0.641025641	15.84544488	27.11649917	3.09E-52	1.23E-49	1.21E-49	6135/6202/6125/6232/6201/6233/6160/64965/6168/6161/6138/9045/6159/6152/6165/6133/6164/6189/6167/6208/6222/4736/6206/6224/6129/6156/6194/11224/6136/6130/6229/6207/6188/6171/6128/6175/6144/6235/6124/6218/6210/6154/6147/9349/6223/23521/6193/6227/6122/6191	50	comp04
map05171	Coronavirus disease - COVID-19	50/217	150/5364	0.333333333	8.239631336	18.46431704	5.23E-34	1.03E-31	1.02E-31	6135/6202/6125/6232/6201/6233/6160/6168/6161/6138/9045/6159/6152/6165/6133/6164/6189/6167/6208/6222/4736/6206/6224/6129/6156/6194/11224/6136/6130/5599/6229/6207/6188/6171/6128/6175/6144/6235/6124/6218/6210/6154/6147/9349/6223/23521/6193/6227/6122/6191	50	comp04
map04144	Endocytosis	15/217	147/5364	0.102040816	2.522336123	3.842514218	0.000802257	0.063538748	0.062829384	10092/8853/10890/5868/25978/5584/23527/60682/8724/8976/55680/9559/382/9525/57403	15	comp04
PID_AP1_PATHWAY	NA	10/246	54/5364	0.185185185	4.037940379	4.918698211	0.00013763	0.060006742	0.058673903	3491/1958/1843/4609/595/2353/6347/4097/3726/2354	10	comp10
