## Supplemental Table 9 for "Integrative host transcriptomic and mucosal microbiome profiling reveals region-specific host-microbiome associations across the human intestine"

ID	Description	GeneRatio	BgRatio	RichFactor	FoldEnrichment	zScore	pvalue	p.adjust	qvalue	geneID	Count	component
map03010	Ribosome	75/931	95/5340	0.789473684	4.528237888	15.94342662	5.17E-40	2.73E-37	2.69E-37	6146/6135/64960/6202/6125/6232/79590/6201/6233/6160/64965/6168/6161/6138/3921/9045/6159/6152/11222/6165/6133/6164/6189/6167/6228/6208/6222/4736/6206/6224/6129/6156/6132/6194/11224/6130/51116/6229/6181/63875/6157/6207/54948/65003/6188/6230/6171/6128/6175/6144/6124/6176/6218/6187/6210/6137/6154/6147/9349/6155/6169/6139/6209/25873/6142/6183/6217/6223/23521/6205/6203/6193/6227/6122/6191	75	TI_comp01
map05171	Coronavirus disease - COVID-19	83/931	166/5340	0.5	2.867883996	11.23376887	1.37E-22	3.63E-20	3.56E-20	9636/6146/5293/6135/6202/3725/6125/6232/6201/6233/6160/6772/6168/6161/6138/4615/3921/9045/6159/6152/6165/6133/3627/6164/6189/6167/730/729/6228/6208/629/721/6222/4736/6206/6224/6129/6156/6132/6194/23586/6850/11224/6130/733/6229/6181/6157/6207/6188/6230/7132/6171/6773/6128/6175/6144/10379/6124/6176/6218/6187/6210/6137/6154/6147/9349/6155/6169/6139/6209/25873/6142/6217/6223/23521/6205/6203/6193/6227…	83	TI_comp01
map03008	Ribosome biogenesis in eukaryotes	21/931	45/5340	0.466666667	2.676691729	5.189926988	5.16E-06	0.000908644	0.000893065	10885/23160/10199/92856/51602/26354/54464/84135/6949/55651/10171/25996/51367/5901/84916/28987/2091/10528/29107/10813/1736	21	TI_comp01
map03320	PPAR signaling pathway	20/931	55/5340	0.363636364	2.085733815	3.7189211	0.000588696	0.077707913	0.0763756	34/2168/1593/30/2169/23305/948/123/10999/10580/6319/51703/10062/10873/345/335/5106/51/440503/51129	20	TI_comp01
map05014	Amyotrophic lateral sclerosis	69/865	213/5340	0.323943662	1.999837173	6.546797635	1.87E-09	9.79E-07	9.19E-07	7133/842/6390/65018/127602/1329/3800/129401/4709/5707/6396/7384/2876/6389/4726/27089/8878/7280/89953/1347/4217/26100/5879/10280/7415/3309/10383/10133/90550/311/4714/55626/9776/4722/1351/23130/64837/7132/7846/84790/506/10540/57122/1337/5715/9377/4716/1327/81631/5694/5216/5606/5709/513/374291/10975/4701/4713/51079/1340/5714/5704/4696/29107/598/11047/400916/29796/4694	69	TI_comp02
map05016	Huntington disease	60/865	182/5340	0.32967033	2.035190243	6.246786881	1.07E-08	2.81E-06	2.64E-06	842/6390/127602/1329/3800/4709/5707/3708/5468/7384/2876/6389/4726/27089/1212/7280/89953/1347/4217/26100/10383/7019/7417/4714/161/55626/9776/4722/1351/23130/64837/7846/84790/506/10540/1337/5715/9377/4716/1327/5694/5430/5709/513/374291/10975/4701/4713/51079/1340/5714/5704/1175/160/4696/23236/11047/29796/292/4694	60	TI_comp02
map05012	Parkinson disease	55/865	171/5340	0.321637427	1.985599838	5.758865118	1.16E-07	2.03E-05	1.90E-05	118424/842/6390/65018/1329/3800/4709/5707/3708/7384/6389/4726/9627/27089/7280/7922/89953/1347/4217/3309/10383/90550/7417/4714/6571/4722/1351/64837/7846/84790/506/1337/5715/9377/4716/1327/5694/7314/5709/513/374291/10975/4701/4713/51079/1340/5714/5704/4696/598/11047/29796/7317/292/4694	55	TI_comp02
map05022	Pathways of neurodegeneration - multiple diseases	80/865	293/5340	0.273037543	1.685572807	5.306549688	4.90E-07	5.48E-05	5.14E-05	118424/7133/842/6390/65018/824/127602/1131/1329/3800/4709/5707/3708/7384/2876/6389/4726/9627/27089/8878/7280/177/89953/1347/4217/26100/5879/10280/7415/3309/10383/10133/90550/7417/4714/840/55626/9776/4722/1351/23130/823/5970/64837/775/7132/7480/7846/84790/506/10540/1337/5715/9377/4716/5595/1327/81631/5694/7314/5606/5709/513/374291/10975/5605/4701/4713/51079/1340/5714/5704/4696/23236/598/11047/2979…	80	TI_comp02
map05010	Alzheimer disease	68/865	237/5340	0.286919831	1.771273871	5.339634152	5.23E-07	5.48E-05	5.14E-05	842/6390/23385/824/1131/10000/1329/3800/4709/5707/3708/7384/6389/4726/27089/7280/177/7922/89953/1347/4217/26100/10383/90550/7417/4714/840/55626/9776/4722/1351/23130/823/5970/64837/23621/775/7132/2597/7480/7846/84790/506/1337/5715/9377/4716/5595/1327/5694/5709/513/374291/10975/5605/4701/4713/51079/1340/55851/5714/5704/4696/23236/11047/29796/292/4694	68	TI_comp02
map05020	Prion disease	53/865	182/5340	0.291208791	1.797751382	4.813977814	6.08E-06	0.00053126	0.00049839	842/6390/1329/3800/4709/5707/3708/7384/5580/6389/4726/27089/7280/89953/1347/5879/857/3309/10383/90550/7417/4714/4722/1351/64837/3312/775/7846/84790/506/1337/5715/9377/4716/5595/1327/5694/5709/513/374291/10975/4701/4713/51079/1340/5714/5704/4696/11047/4685/29796/292/4694	53	TI_comp02
map00190	Oxidative phosphorylation	32/865	93/5340	0.344086022	2.124184225	4.808005142	1.15E-05	0.000858604	0.00080548	6390/533/1329/4709/7384/6389/4726/27089/1347/9551/4714/64077/4722/1351/506/1337/9377/4716/527/9114/1327/513/374291/10975/4701/4713/51079/1340/4696/29796/4694/537	32	TI_comp02
map05415	Diabetic cardiomyopathy	44/865	148/5340	0.297297297	1.835338228	4.530721498	2.14E-05	0.001403675	0.001316827	5590/6390/6513/1376/10000/1329/4709/7384/5580/185/6389/4726/27089/177/1347/5350/5879/2936/7417/4714/1509/4722/1351/5970/5499/2597/506/1337/9377/4716/1327/513/374291/10975/4701/4713/51079/1340/4696/23236/29796/292/4694/2539	44	TI_comp02
map04932	Non-alcoholic fatty liver disease	36/865	116/5340	0.310344828	1.915885988	4.384401519	4.41E-05	0.002564707	0.002406023	6390/5563/3953/10000/1329/4709/5468/7384/6389/4726/27089/1347/4217/5879/6256/4714/840/4722/1351/5970/79602/7132/1337/9377/4716/1327/374291/10975/4701/4713/51079/1340/2931/4696/29796/4694	36	TI_comp02
map04530	Tight junction	35/865	113/5340	0.309734513	1.912118267	4.30829685	5.87E-05	0.003076604	0.002886247	5590/5563/50848/10093/9223/4214/4217/7430/5879/1365/1364/10095/137075/9414/2017/154810/5962/83700/7846/84790/55114/91862/1366/9368/103910/84552/27134/92359/23370/81/7408/79784/5518/7074/154796	35	TI_comp02
map05208	Chemical carcinogenesis - reactive oxygen species	43/865	154/5340	0.279220779	1.723744464	4.00655264	0.000134831	0.006065299	0.005690026	6390/2948/2949/4259/2052/10000/23683/1545/1329/4709/7384/5580/6389/4726/27089/1347/4217/5879/7417/4714/4722/1351/5970/506/1337/5587/9377/4716/5170/5595/1327/513/374291/10975/5605/4701/4713/51079/1340/4696/29796/292/4694	43	TI_comp02
map04140	Autophagy - animal	32/865	104/5340	0.307692308	1.899510894	4.072534503	0.0001389	0.006065299	0.005690026	5563/10000/8673/26003/79065/3708/5580/8878/26100/10652/10670/10133/1509/55626/9776/23130/6199/3916/57617/5170/5595/81631/11337/7314/9842/5605/84971/598/58476/11152/10325/115201	32	TI_comp02
map04141	Protein processing in endoplasmic reticulum	31/865	108/5340	0.287037037	1.771997431	3.563160289	0.00068168	0.027476933	0.025776874	118424/1650/824/10113/6396/51726/64374/10960/9532/4217/7991/7415/3309/64215/54788/823/10525/3312/10956/2923/55829/267/9709/55666/5034/80700/811/55968/6185/80331/51360	31	TI_comp02
PID_TNF_PATHWAY	NA	12/865	28/5340	0.428571429	2.645747316	3.838438904	0.0007355	0.027528722	0.025825459	5590/7133/4214/8878/8737/6610/4217/857/6609/5970/7132/5606	12	TI_comp02
PID_P75_NTR_PATHWAY	NA	16/865	44/5340	0.363636364	2.244876511	3.645189552	0.000909979	0.031788615	0.029821782	5590/842/389/23385/4615/8878/6610/5879/5045/4804/396/55851/65078/28986/27018/3654	16	TI_comp02
map04810	Regulation of actin cytoskeleton	41/865	159/5340	0.257861635	1.591885702	3.330972975	0.001142454	0.036821352	0.034543132	6548/4660/55740/1131/10000/3676/10152/2335/10093/4638/3693/2247/56034/3672/10788/1729/7430/5879/10095/6387/1072/5499/80310/5962/79837/4659/5829/1073/23191/5595/9564/5216/3690/3691/103910/5605/9170/81/10298/79784/7074	41	TI_comp02
map04142	Lysosome	30/865	107/5340	0.280373832	1.73086273	3.357328458	0.001257148	0.036821352	0.034543132	533/1513/2629/2720/1212/2519/2990/10947/5660/1509/6609/8722/967/3916/84572/527/51172/9114/1497/968/4669/8943/57192/10053/5476/1522/162/410/8905/537	30	TI_comp02
map05131	Shigellosis	39/865	150/5340	0.26	1.605086705	3.304616415	0.001264856	0.036821352	0.034543132	7188/824/10000/3708/10093/4615/5580/1729/10318/8878/8737/26100/5879/10095/10670/823/5970/6199/2017/472/7132/5829/5595/9564/81631/5216/7314/113026/10801/103910/826/81/4793/2931/10616/23236/598/10325/23157	39	TI_comp02
PID_ANGIOPOIETIN_RECEPTOR_PATHWAY	NA	12/865	30/5340	0.4	2.469364162	3.548005662	0.001527957	0.042139454	0.039532191	2888/2335/185/2247/1026/5879/284/7010/5970/5829/5595/660	12	TI_comp02
PID_CDC42_PATHWAY	NA	16/865	47/5340	0.340425532	2.101586521	3.334710135	0.00203498	0.053191921	0.049900818	5590/55740/10093/4214/1495/5879/10095/1072/2059/5595/999/9564/5606/396/10298/7074	16	TI_comp02
PID_CERAMIDE_PATHWAY	NA	12/865	31/5340	0.387096774	2.389707253	3.411452297	0.002131737	0.053191921	0.049900818	5590/5580/4214/8737/1509/6609/5970/7132/5595/55512/5605/9131	12	TI_comp02
PID_SYNDECAN_4_PATHWAY	NA	10/865	25/5340	0.4	2.469364162	3.237347409	0.003752243	0.088736661	0.083246325	2335/5580/2247/5879/3371/6387/4192/23495/1785/10755	10	TI_comp02
PID_ERBB1_DOWNSTREAM_PATHWAY	NA	21/865	72/5340	0.291666667	1.800578035	3.006689145	0.00389493	0.088736661	0.083246325	5590/2810/6548/824/10093/5580/4214/4208/5879/5898/10095/5900/8986/2059/5170/5595/5598/5605/5536/5518/598	21	TI_comp02
map04814	Motor proteins	30/865	115/5340	0.260869565	1.610454888	2.909382638	0.004193097	0.091549281	0.085884922	832/57576/127602/55083/4648/3800/7280/89953/51175/23303/84376/55582/10383/59/9585/64837/79659/7846/84790/10540/92558/57519/4643/4649/146439/4642/51174/103910/79784/55614	30	TI_comp02
map04260	Cardiac muscle contraction	17/865	55/5340	0.309090909	1.908145034	2.976155068	0.004723909	0.099013129	0.092886965	6548/476/1329/7384/55799/27089/1347/781/1351/775/1337/9377/1327/482/10975/1340/29796	17	TI_comp02
map04110	Cell cycle	45/894	101/5340	0.445544554	2.661306399	7.5578839	3.53E-11	1.85E-08	1.77E-08	991/4998/8317/8556/699/64682/993/4171/4085/890/9319/6502/25836/891/8697/9232/4172/7272/4176/5591/4173/4609/983/113130/1111/894/1019/51434/701/9133/4088/90381/9088/1387/5347/23594/81620/7157/9212/10403/51343/5111/11200/4174/2033	45	TI_comp03
map04111	Cell cycle - yeast	25/894	46/5340	0.543478261	3.246279545	6.860641726	5.70E-09	1.49E-06	1.43E-06	991/4998/8317/8556/23397/699/64682/4171/64151/4085/25836/8697/4172/7272/4176/4173/1164/10592/1111/8798/51434/23594/51343/11200/4174	25	TI_comp03
map03030	DNA replication	16/894	22/5340	0.727272727	4.344112264	7.047450158	9.24E-09	1.61E-06	1.54E-06	4171/5984/4172/5425/4176/4173/2237/57804/5557/5985/5983/5427/10535/5111/4174/5422	16	TI_comp03
PID_FOXM1_PATHWAY	NA	17/894	31/5340	0.548387097	3.275600779	5.697502819	1.40E-06	0.000183637	0.000175931	4751/1063/1058/890/6502/891/4609/983/2305/1019/9133/1387/5347/9212/332/11200/2033	17	TI_comp03
PID_MYC_ACTIV_PATHWAY	NA	23/894	51/5340	0.450980392	2.693775497	5.449644103	1.85E-06	0.000193504	0.000185384	8886/83879/993/84864/8607/891/4869/5292/23089/4609/10935/894/5213/1019/4149/4088/1387/7157/4830/7083/332/6875/2033	23	TI_comp03
map03010	Ribosome	34/894	95/5340	0.357894737	2.137760509	5.017113228	4.79E-06	0.000357721	0.000342709	6146/6202/63931/6160/6168/6138/3921/6159/11222/65008/6189/6222/4736/51373/6129/6194/11224/6229/63875/6207/54948/65003/6188/6128/6175/6124/6187/6155/51081/6182/6205/6122/6191/6170	34	TI_comp03
PID_AURORA_B_PATHWAY	NA	16/894	31/5340	0.516129032	3.082918381	5.215077026	8.23E-06	0.000537953	0.000515378	3925/11004/1058/23397/699/1674/4638/64151/4869/10592/29127/23468/9493/9212/332/10403	16	TI_comp03
map04113	Meiosis - yeast	17/894	36/5340	0.472222222	2.820656227	4.914636866	1.97E-05	0.001143991	0.001095984	991/4998/8317/8556/699/64682/4171/4085/8697/4172/2770/4176/4173/1111/51434/23594/4174	17	TI_comp03
map04814	Motor proteins	37/894	115/5340	0.32173913	1.921797491	4.480797165	3.01E-05	0.001571929	0.001505964	11004/9928/72/4648/56992/64147/1062/203068/3833/23303/347240/7169/59/9585/3832/81930/10376/7846/4640/83544/26153/4643/7168/9493/4629/3801/10749/4628/399687/124602/80022/84617/4645/4542/4650/10398/24137	37	TI_comp03
map03420	Nucleotide excision repair	13/894	25/5340	0.52	3.106040268	4.732591631	5.36E-05	0.002547792	0.002440876	7508/5984/1161/404672/5425/57804/5985/5983/5427/4331/2068/5111/1069	13	TI_comp03
PID_E2F_PATHWAY	NA	21/894	57/5340	0.368421053	2.200635818	4.08622624	0.000196539	0.008565818	0.008206358	4998/4170/6241/993/890/4172/8936/4609/983/6240/23468/144455/1387/1066/672/7083/7298/4605/5902/2033/5422	21	TI_comp03
PID_PLK1_PATHWAY	NA	15/894	36/5340	0.416666667	2.488814318	4.018870573	0.000344584	0.013862875	0.013281129	991/699/1894/1062/79682/891/983/701/9055/5347/10403/51343/147841/22974/54821	15	TI_comp03
map03013	Nucleocytoplasmic transport	16/894	41/5340	0.390243902	2.330987068	3.836037068	0.000533734	0.018807512	0.018018267	55706/129401/9631/51194/23165/10527/57122/5901/3843/65110/9688/3838/10189/81929/29107/1434	16	TI_comp03
map04120	Ubiquitin mediated proteolysis	23/894	69/5340	0.333333333	1.991051454	3.71525161	0.000539412	0.018807512	0.018018267	991/64682/868/134111/6502/26272/1161/8697/378884/57154/23221/54926/7189/51434/92912/23295/7314/672/65264/4591/23327/51343/11065	23	TI_comp03
map04914	Progesterone-mediated oocyte maturation	20/894	58/5340	0.344827586	2.059708401	3.63843957	0.000752229	0.02458848	0.02355664	6195/699/64682/993/111/4085/890/891/8697/6793/5603/2770/983/5241/112/51434/9133/9088/5347/51343	20	TI_comp03
PID_ATR_PATHWAY	NA	11/894	25/5340	0.44	2.628187919	3.658784989	0.001245642	0.036192809	0.034674	2177/993/4171/5984/890/4176/1111/8914/5985/5983/5347	11	TI_comp03
PID_AURORA_A_PATHWAY	NA	11/894	25/5340	0.44	2.628187919	3.658784989	0.001245642	0.036192809	0.034674	1058/10460/9793/5901/9787/7157/9212/672/332/51343/22974	11	TI_comp03
map03410	Base excision repair	11/894	26/5340	0.423076923	2.527103769	3.499922587	0.001837132	0.05056947	0.048447354	142/5984/5425/2237/57804/7374/5985/5983/328/5427/5111	11	TI_comp03
map04530	Tight junction	31/894	113/5340	0.274336283	1.638652967	3.076747782	0.002650144	0.069301265	0.06639308	5590/5563/5565/57530/50848/9223/153562/11346/11149/4301/79778/24146/9414/154810/83700/8531/10376/7846/1019/87/123720/4629/91862/4628/23327/92359/23370/5111/10398/6714/58494	31	TI_comp03
PID_FANCONI_PATHWAY	NA	12/894	32/5340	0.375	2.239932886	3.154435861	0.003872029	0.096431965	0.092385258	29089/2177/5984/1111/5985/5983/57697/7517/55215/641/672/80233	12	TI_comp03
map00190	Oxidative phosphorylation	40/902	93/5340	0.430107527	2.546312853	6.781455063	2.12E-09	1.12E-06	1.08E-06	6390/533/1329/7384/521/27089/534/4697/4708/1345/4715/4714/1351/55967/1337/9377/4716/1327/1352/513/374291/10975/4701/4713/51079/1340/514/539/537/4535/4536/4512/4513/4509/4508/4514/4537/4539/4538/4519	40	TI_comp09
map05012	Parkinson disease	53/902	171/5340	0.30994152	1.83490878	5.002342197	2.82E-06	0.000742403	0.000714621	6390/65018/1329/57181/7277/3708/7384/6622/291/9627/27089/89953/4697/4708/6570/1345/4715/4714/6571/1351/64837/120892/55967/1337/5687/801/9377/4716/1327/2081/201266/513/374291/10975/4701/4713/51079/1340/5714/514/539/4129/4535/4536/4512/4513/4509/4508/4514/4537/4539/4538/4519	53	TI_comp09
map05415	Diabetic cardiomyopathy	47/902	148/5340	0.317567568	1.880056331	4.894558997	4.98E-06	0.000872494	0.000839843	6390/1376/1329/7384/291/27089/177/51660/5879/4697/653361/4708/1345/4715/4714/1351/55967/5501/1337/1215/9377/4716/1327/5164/1277/513/374291/10975/4701/4713/51079/1340/514/539/4689/5600/4535/4536/4512/4513/4509/4508/4514/4537/4539/4538/4519	47	TI_comp09
map05208	Chemical carcinogenesis - reactive oxygen species	48/902	154/5340	0.311688312	1.845250094	4.798095767	7.04E-06	0.000925544	0.000890907	6390/2052/1329/7384/291/27089/5879/4697/653361/3082/4708/673/1345/4715/1109/4714/9446/847/1351/572/4257/55967/1337/9377/4716/1327/9020/513/374291/10975/4701/4713/51079/1340/514/539/5600/4535/4536/4512/4513/4509/4508/4514/4537/4539/4538/4519	48	TI_comp09
map04714	Thermogenesis	48/902	156/5340	0.307692308	1.821593041	4.694897717	1.04E-05	0.001095782	0.001054775	6390/656/65260/1376/1329/5468/7384/521/2180/23305/27089/4697/4708/1345/4715/4714/1351/6199/55967/1337/51241/9377/4716/1327/1352/284184/513/374291/10975/51548/4701/4713/51079/1340/514/539/5600/4535/4536/4512/4513/4509/4508/4514/4537/4539/4538/4519	48	TI_comp09
map05010	Alzheimer disease	65/902	237/5340	0.274261603	1.623677341	4.427524115	2.15E-05	0.001882904	0.001812441	6390/23385/1329/57181/7277/3708/7384/7474/6622/291/27089/177/89953/26100/4697/4708/673/7976/1345/4715/10023/23401/4714/1351/572/64837/7481/23621/55967/1337/5687/801/1139/83464/9377/4716/1327/4843/7473/2081/8313/201266/513/374291/10975/4701/4713/51079/1340/5714/514/539/637/3028/4535/4536/4512/4513/4509/4508/4514/4537/4539/4538/4519	65	TI_comp09
map05014	Amyotrophic lateral sclerosis	59/902	213/5340	0.276995305	1.639861341	4.29619114	3.78E-05	0.002840767	0.002734458	6390/65018/127602/1329/7277/7384/27089/8878/89953/26100/5879/4697/4708/3084/1345/4715/10280/10133/311/4714/847/1351/572/64837/9973/10540/55967/1337/5687/9377/4716/1327/4843/2081/513/374291/10975/4701/4713/51079/1340/5714/514/539/637/400916/5600/116442/4535/4536/4512/4513/4509/4508/4514/4537/4539/4538/4519	59	TI_comp09
map05020	Prion disease	51/902	182/5340	0.28021978	1.658950805	4.077440182	9.19E-05	0.006039545	0.00581353	6390/1329/7277/3708/7384/291/729/27089/89953/5879/4697/653361/4708/1345/4715/116443/4714/1351/572/64837/3312/55967/1337/5687/9377/4716/1327/513/374291/10975/4701/4713/51079/1340/5714/6261/514/539/4689/5600/4535/4536/4512/4513/4509/4508/4514/4537/4539/4538/4519	51	TI_comp09
map05022	Pathways of neurodegeneration - multiple diseases	74/902	293/5340	0.252559727	1.495198384	3.930392808	0.000119914	0.007008314	0.006746045	6390/65018/127602/1329/7277/3708/7384/7474/6622/291/9627/27089/8878/177/89953/26100/5879/4697/4708/673/7976/1345/4715/10280/10133/10023/23401/4714/847/1351/572/64837/9973/7481/120892/10540/55967/1337/5687/801/1139/9377/4716/1327/4843/7473/2081/8313/513/374291/10975/4701/4713/51079/1340/5714/6261/514/539/637/5600/3028/116442/4535/4536/4512/4513/4509/4508/4514/4537/4539/4538/4519	74	TI_comp09
map05016	Huntington disease	50/902	182/5340	0.274725275	1.626422358	3.876161427	0.000184152	0.009686375	0.009323887	6390/127602/1329/7277/3708/5468/7384/291/27089/89953/26100/4697/4708/1345/4715/4714/1351/64837/10540/55967/1337/5687/9377/4716/1327/2081/513/374291/10975/4701/4713/51079/1340/5714/1175/7052/514/539/8218/4535/4536/4512/4513/4509/4508/4514/4537/4539/4538/4519	50	TI_comp09
map00380	Tryptophan metabolism	13/902	29/5340	0.448275862	2.65387262	4.025802693	0.000396487	0.018959311	0.018249807	8564/8942/1962/1644/3620/55526/1892/847/38/217/1743/259307/4129	13	TI_comp09
map04260	Cardiac muscle contraction	19/902	55/5340	0.345454545	2.045152187	3.512189683	0.001104069	0.044490631	0.042825683	6548/476/1329/7384/27089/1345/1351/93589/1337/6547/9377/1327/10975/1340/84679/4512/4513/4514/4519	19	TI_comp09
map04672	Intestinal immune network for IgA production	13/902	32/5340	0.40625	2.405072062	3.593748749	0.001235638	0.044490631	0.042825683	3586/3676/940/29851/941/942/10673/102723407/608/23495/2826/9020/6370	13	TI_comp09
map01110	Biosynthesis of secondary metabolites	74/902	316/5340	0.234177215	1.386370653	3.191996733	0.001332973	0.044490631	0.042825683	23463/6390/5320/113451/8613/34/3158/29922/9588/84284/23175/151056/4190/8802/54575/54578/54579/54657/54659/54658/5096/6476/1962/128/130/8611/79993/3101/1644/2990/3614/93432/9380/414328/2203/377841/55526/2805/1892/6888/272/847/51144/9415/221/38/1737/2026/4598/217/384/51004/1743/122481/255189/3067/51495/1352/10400/6470/4843/30833/2548/8612/9524/587/259307/5834/5372/4129/10682/3028/3251/50814	74	TI_comp09
map00280	Valine, leucine and isoleucine degradation	14/902	36/5340	0.388888889	2.302291205	3.534249298	0.001343801	0.044490631	0.042825683	34/3158/5096/56922/1962/4594/1892/38/217/65985/18/587/259307/3028	14	TI_comp09
map00071	Fatty acid degradation	12/902	29/5340	0.413793103	2.449728573	3.528881922	0.001568518	0.048531791	0.046715612	1376/34/1962/128/130/2180/23305/10455/1892/38/217/37	12	TI_comp09
map04142	Lysosome	30/902	107/5340	0.280373832	1.659862818	3.108205746	0.00247049	0.072193207	0.06949156	533/10717/1510/285362/175/3074/4758/135112/2519/2990/1174/138050/1515/5660/1075/967/3916/5641/3073/51172/4669/22901/2548/57192/5476/8218/4668/410/3920/537	30	TI_comp09
map00190	Oxidative phosphorylation	59/876	101/5388	0.584158416	3.592974366	11.5903153	2.63E-22	1.39E-19	1.27E-19	6390/533/515/4720/6391/1329/518/4709/7384/10063/4710/521/4726/1350/27089/4695/8992/1347/9551/4708/245972/7381/1345/4715/4702/509/4714/4722/1351/10632/506/1337/51382/4707/9377/4716/7385/9114/1327/10476/4729/513/374291/10975/126328/4701/4713/51079/7386/1340/522/539/529/29796/4700/1349/4694/4512/4514	59	C_comp01
map05012	Parkinson disease	86/876	194/5388	0.443298969	2.726592289	10.79147191	4.45E-21	1.18E-18	1.08E-18	842/6390/65018/5686/515/4720/6391/1329/518/57181/4709/5707/3708/7384/4710/5708/64116/4726/1350/27089/7416/4695/7280/89953/1347/4708/7381/1345/4715/4702/5695/79861/509/5599/90550/4714/5719/5702/4722/1351/3709/84790/506/1337/7316/5700/801/4707/91860/9377/4716/7385/5713/1327/5694/7157/7314/5717/5709/10476/4729/25800/513/374291/10975/126328/4701/4713/51079/7386/1340/5714/5688/11047/522/6647/539/7332/…	86	C_comp01
map05020	Prion disease	87/876	201/5388	0.432835821	2.662236761	10.58214682	1.82E-20	3.21E-18	2.95E-18	842/6390/712/714/713/5686/515/4720/6391/3915/1329/518/4709/5707/3708/7384/5580/4710/5708/4726/1350/27089/7416/4695/7280/5603/89953/1347/5879/4708/7381/1345/4715/4702/5695/4851/79861/509/5599/90550/4714/5719/5702/4722/1351/3709/84790/506/1337/5700/4707/9377/4716/7385/5595/5713/1327/5694/5717/5709/10476/4729/513/374291/10975/126328/4701/4713/51079/7386/1340/5714/6261/5621/5688/11047/522/6647/539/29…	87	C_comp01
map05010	Alzheimer disease	97/876	258/5388	0.375968992	2.312466815	9.518762637	1.49E-17	1.97E-15	1.81E-15	842/6390/5686/1435/515/51107/4720/6391/824/5664/1329/518/57181/4709/5707/3708/7384/4710/5708/64116/4726/1350/27089/7416/4695/7280/89953/1347/4708/7381/1345/4715/4702/5695/79861/509/5599/90550/4714/840/5719/3265/5702/4722/1351/823/8772/7132/2597/3709/84790/506/1337/5700/801/4707/5330/83464/91860/9377/4716/7385/5595/5713/1327/5694/5717/5709/8678/10476/4729/25800/513/374291/10975/5605/126328/4701/47…	97	C_comp01
map05016	Huntington disease	83/876	207/5388	0.400966184	2.466216663	9.478017863	4.42E-17	4.67E-15	4.29E-15	842/6390/3065/5686/515/4720/6391/1329/518/4709/5707/3708/7384/4710/5708/5437/4726/1350/27089/7416/4695/1212/7280/89953/1347/5439/4708/7381/1345/4715/11258/4702/5695/79861/509/5599/4714/5719/5441/5702/4722/1351/84790/506/1337/55860/5700/4707/5330/9377/4716/7385/5713/1327/5694/7157/5717/5709/8678/10476/4729/513/374291/10975/126328/4701/4713/51079/7386/1340/5714/5688/11047/522/6647/539/29796/4700/13…	83	C_comp01
map05014	Amyotrophic lateral sclerosis	91/876	239/5388	0.380753138	2.341892589	9.349669392	6.39E-17	5.63E-15	5.17E-15	842/6390/65018/5686/515/4720/6391/1329/518/4709/5707/6396/7384/4710/5708/4726/9631/1350/27089/7416/4695/7280/5603/89953/1347/5879/4708/7381/1345/4715/11258/4702/5695/23511/79861/509/90550/311/4714/5719/847/5702/4722/1351/7132/84790/506/1337/144983/55860/5700/4707/9377/4716/7385/5713/1327/81631/5694/5216/7157/5606/5717/5709/8678/10476/4729/596/513/374291/10975/126328/4701/4713/4218/51079/7386/1340…	91	C_comp01
map05208	Chemical carcinogenesis - reactive oxygen species	68/876	160/5388	0.425	2.614041096	9.131619052	1.09E-15	8.26E-14	7.58E-14	6390/10327/515/4720/6391/4259/27/23683/1329/518/4709/7384/65010/5580/4710/4726/1350/27089/7416/4695/5603/1347/5879/4708/7381/1345/4715/4702/8644/509/5599/4714/3265/847/4722/1351/506/1337/4707/9377/4716/7385/5595/1728/1327/10476/4729/513/374291/10975/5605/126328/4701/4713/51079/7386/1340/522/6647/539/873/29796/4700/1349/292/4694/4512/4514	68	C_comp01
map05415	Diabetic cardiomyopathy	67/876	157/5388	0.426751592	2.624814589	9.103371607	1.40E-15	9.24E-14	8.47E-14	5590/6390/1376/515/4720/6391/5972/7042/1329/518/4709/7384/5580/4710/4726/1350/27089/7416/4695/5603/1347/51660/5879/948/4708/7381/1345/4715/7046/4702/509/5599/4714/4722/1351/5499/2597/506/1337/4707/5330/9377/4716/7385/4313/1327/10476/4729/513/374291/10975/126328/4701/4713/51079/7386/1340/522/539/29796/4700/1536/1349/292/4694/4512/4514	67	C_comp01
map05022	Pathways of neurodegeneration - multiple diseases	106/876	312/5388	0.33974359	2.089655778	8.736687699	1.75E-15	1.03E-13	9.46E-14	842/6390/65018/5686/1435/515/4720/6391/824/5664/1329/518/4709/5707/3708/7384/4710/5708/4726/1350/27089/7416/4695/7280/5603/89953/1347/5879/4708/7381/1345/4715/11258/4702/5695/79861/509/5599/90550/4714/840/5719/3265/847/5702/4722/1351/823/8772/7132/3709/84790/506/1337/7316/55860/5700/801/4707/5330/91860/9377/4716/7385/5595/5713/1327/81631/5694/7314/5606/5717/5709/8678/10476/4729/596/513/374291/109…	106	C_comp01
map04714	Thermogenesis	68/876	166/5388	0.409638554	2.519557683	8.761809295	1.03E-14	5.43E-13	4.98E-13	6390/6195/1376/515/4720/6391/109/1329/518/4709/6599/7384/788/10063/4710/521/4726/1350/27089/4695/5603/1347/6196/9551/4708/6009/7381/1345/4715/4702/509/4714/51703/3265/57104/4722/1351/10632/506/1337/4707/51103/9377/4716/7385/113/1327/5606/10476/4729/513/374291/10975/51548/126328/4701/4713/51079/7386/1340/522/539/29796/4700/1349/4694/4512/4514	68	C_comp01
map04932	Non-alcoholic fatty liver disease	53/876	121/5388	0.438016529	2.694101664	8.30407935	4.13E-13	1.99E-11	1.82E-11	6390/4720/6391/51094/1329/4709/7384/4710/4726/1350/27089/4695/5603/1347/5879/4708/7381/1345/4715/4702/5599/4714/840/10062/4722/1351/4296/79602/7132/1337/4707/9377/4716/7385/1327/6945/4729/374291/10975/126328/4701/4713/51079/7386/1050/1340/2931/29796/4700/1349/4694/4512/4514	53	C_comp01
map04723	Retrograde endocannabinoid signaling	33/876	100/5388	0.33	2.029726027	4.579488389	2.46E-05	0.001085931	0.000996148	4720/109/4709/3708/57406/4710/59345/4726/4695/5603/2783/4708/4715/4702/5599/4714/4722/3709/246213/4707/5330/4716/5595/113/4729/374291/126328/4701/4713/51079/4700/4694/2564	33	C_comp01
map05132	Salmonella infection	49/876	173/5388	0.283236994	1.742101512	4.371195265	3.43E-05	0.001395266	0.001279908	6281/5788/7100/375/58484/10109/10093/387/7879/112574/4671/6500/7280/5603/89953/51429/6993/5879/10552/10095/5294/11258/79861/5599/840/3265/391/8772/5058/79659/7132/2597/84790/3071/10094/8655/55860/302/5595/83547/5216/5606/5878/10627/103910/596/5605/9266/83658	49	C_comp01
map04260	Cardiac muscle contraction	22/876	59/5388	0.372881356	2.293475737	4.401517448	7.21E-05	0.002722761	0.002497648	1329/7384/483/1350/27089/1347/781/7381/1345/1351/1337/9377/7385/1327/10975/7386/1340/29796/84679/1349/4512/4514	22	C_comp01
map03050	Proteasome	14/876	32/5388	0.4375	2.690924658	4.22688038	0.000214269	0.007556543	0.006931781	5686/5707/5708/5695/5719/5702/5700/5713/5694/5717/5709/5714/5688/11047	14	C_comp01
PID_CDC42_PATHWAY	NA	18/876	49/5388	0.367346939	2.259435281	3.901979021	0.000401198	0.013264615	0.012167918	5590/10109/10093/1495/5879/10095/5599/3265/4296/1072/5058/867/10094/5595/9564/5606/7074/9459	18	C_comp01
map05131	Shigellosis	43/876	163/5388	0.263803681	1.622573325	3.556167097	0.000567651	0.015700389	0.014402307	7100/824/375/58484/3554/10109/55054/3708/10093/387/5580/4671/7416/6500/10318/5603/5879/10552/10095/5599/823/472/7132/3709/4193/10094/7316/5330/5595/9564/81631/5216/7157/7314/8678/10241/10627/103910/596/826/4793/2931/9266	43	C_comp01
map00071	Fatty acid degradation	13/876	31/5388	0.419354839	2.579319487	3.88535775	0.000593587	0.015700389	0.014402307	1376/3030/3032/30/113612/39/51703/1892/217/35/37/224/10449	13	C_comp01
map01120	Microbial metabolism in diverse environments	33/876	117/5388	0.282051282	1.73480857	3.540475808	0.000699012	0.017608457	0.016152619	6390/10327/6391/10380/3030/8802/132158/7915/39/4191/10/5214/2805/1892/6888/3939/5091/2597/7167/217/35/5106/3419/224/25796/23474/55902/5211/7263/4357/50/5230/3421	33	C_comp01
map01200	Carbon metabolism	24/876	78/5388	0.307692308	1.89251844	3.498309537	0.000977697	0.022758469	0.020876836	6390/6391/8802/132158/39/4191/5214/2805/1892/6888/847/5091/2597/7167/113675/35/3419/283871/25796/55902/5211/50/5230/3421	24	C_comp01
map04144	Endocytosis	44/876	172/5388	0.255813953	1.573431029	3.367577637	0.000989499	0.022758469	0.020876836	5590/832/375/10617/23550/7456/10109/10093/9922/10015/387/7879/5156/1212/60682/10552/10095/381/92421/51160/51510/7046/118813/3265/7251/2350/867/4193/10094/30844/9798/5119/5878/84313/79643/4218/93343/23624/9266/27243/128866/57403/157/29934	44	C_comp01
map00561	Glycerolipid metabolism	16/876	46/5388	0.347826087	2.139368672	3.419260925	0.00163894	0.034679961	0.03181268	10327/8613/132158/84803/8611/7920/346606/57016/8694/10555/57104/1606/217/160851/224/8612	16	C_comp01
map04138	Autophagy - yeast	16/876	46/5388	0.347826087	2.139368672	3.419260925	0.00163894	0.034679961	0.03181268	84938/10109/55054/10093/7879/10652/10552/10095/5516/10094/11345/11337/8678/84971/3476/115201	16	C_comp01
map05017	Spinocerebellar ataxia	26/876	90/5388	0.288888889	1.776864536	3.274549571	0.001718278	0.034960339	0.032069877	5686/5707/3708/5708/3516/7416/5695/5599/90550/5719/5702/10524/3709/5700/5330/6095/5713/5694/5717/5709/8678/5714/6261/5688/11047/292	26	C_comp01
map03008	Ribosome biogenesis in eukaryotes	16/876	48/5388	0.333333333	2.050228311	3.220139652	0.002707705	0.052325737	0.047999532	55127/7514/84128/166378/134430/23195/51119/10248/55131/65083/138716/55226/55505/81691/10775/3692	16	C_comp01
PID_RAC1_PATHWAY	NA	15/876	44/5388	0.340909091	2.096824408	3.21863119	0.002845352	0.052325737	0.047999532	10152/10109/10093/1495/5879/10095/5599/4296/1072/5058/10094/5330/9564/5606/1536	15	C_comp01
map05130	Pathogenic Escherichia coli infection	36/876	141/5388	0.255319149	1.570387642	3.023884001	0.002868519	0.052325737	0.047999532	842/7100/375/3554/7456/10109/10093/387/4671/7280/5603/7430/5879/10552/10095/79861/5599/840/8772/5058/7132/2597/84790/7009/3071/4640/10094/4644/4643/5595/1366/4628/9368/4645/4793/9266	36	C_comp01
map04145	Phagosome	26/876	94/5388	0.276595745	1.701253279	3.021954065	0.003352238	0.059111132	0.054223922	533/7059/78989/7879/53407/8992/7280/5879/948/4481/245972/79861/4360/79659/715/84790/51382/9114/83547/5878/9902/81035/30835/3689/529/1536	26	C_comp01
map04216	Ferroptosis	11/876	29/5388	0.379310345	2.333018422	3.171277653	0.004023512	0.066513675	0.061014435	5093/64116/8031/51703/2495/6520/10162/81631/7157/5621/1536	11	C_comp01
map04140	Autophagy - animal	28/876	106/5388	0.264150943	1.624709227	2.862019907	0.004869046	0.078052289	0.071599056	84938/8673/55054/3708/5580/7879/10652/6009/5516/1612/5599/3265/7316/23604/5595/11345/81631/11337/7314/8678/10241/596/5605/84971/4218/11152/3476/115201	28	C_comp01
map01212	Fatty acid metabolism	14/876	43/5388	0.325581395	2.002548582	2.908082986	0.006207858	0.093827337	0.086069849	5538/64834/6342/1376/3030/3032/30/6785/39/51703/1892/35/37/10449	14	C_comp01
map04810	Regulation of actin cytoskeleton	39/876	163/5388	0.239263804	1.471636272	2.694007795	0.006566475	0.096490709	0.088513017	3676/10152/10109/10093/3680/387/5156/56034/3672/7430/5879/3696/10552/10095/8516/6387/3265/1072/5499/5058/80310/5962/3695/3071/79837/10094/623/5595/9564/5216/4628/8396/10627/103910/5605/7074/3689/4478/9459	39	C_comp01
PID_INTEGRIN1_PATHWAY	NA	26/876	59/5388	0.440677966	2.710471326	5.82049525	3.80E-07	0.000200207	0.00018955	7412/8515/3915/3918/4811/3685/1281/1290/1285/1293/3680/1294/929/2162/1302/3910/3908/1278/3912/1282/22801/1277/3911/80781/1291/1292	26	C_comp06
PID_SYNDECAN_1_PATHWAY	NA	19/876	41/5388	0.463414634	2.850317407	5.239912879	5.78E-06	0.00152349	0.001442394	1307/1281/1290/1285/1293/1294/10855/1302/1278/6386/1306/1305/1282/1277/7040/3911/1299/1291/1292	19	C_comp06
PID_AVB3_INTEGRIN_PATHWAY	NA	23/876	62/5388	0.370967742	2.2817057	4.472234576	5.45E-05	0.00956773	0.009058432	1307/1435/3685/1281/1290/1285/1293/1294/387/3791/1436/1302/5879/1278/25960/1306/1305/1282/4240/1277/1299/1291/1292	23	C_comp06
map04611	Platelet activation	29/876	92/5388	0.315217391	1.938802859	4.001615202	0.000189626	0.024983271	0.023653391	2773/5906/5500/1281/3708/387/64805/5584/108/3937/1278/6916/2776/5742/54518/7450/3709/5908/5501/5330/8773/113/5023/23533/1277/10672/9002/9138/695	29	C_comp06
map05146	Amoebiasis	25/876	79/5388	0.316455696	1.946419282	3.733634133	0.000483871	0.050999993	0.048285222	3915/3918/3554/1281/1285/5868/2921/836/929/5269/3910/3908/1278/3912/2776/10319/1282/102723407/5330/5579/4843/1277/7040/3911/3689	25	C_comp06
PID_INTEGRIN3_PATHWAY	NA	14/876	36/5388	0.388888889	2.391933029	3.691922141	0.000911659	0.080074039	0.075811634	3491/3915/3685/1285/3791/5159/3910/1278/3912/3146/1282/1277/5175/5817	14	C_comp06
map04610	Complement and coagulation cascades	20/876	62/5388	0.322580645	1.984091913	3.433775694	0.001330308	0.098592963	0.093344781	712/714/713/2153/5624/2162/720/721/710/7450/716/715/2/2155/3687/718/9002/10544/3689/11326	20	C_comp06
